# Cyclic mechanical stretching stimuli promotes angiocrine signals during *in vitro* liver bud formation from human pluripotent stem cells

**DOI:** 10.1101/2023.06.11.544492

**Authors:** Koki Yoshimoto, Koichiro Maki, Taiji Adachi, Ken-ichiro Kamei

## Abstract

Liver organoids derived from human pluripotent stem cells (hPSCs) allow elucidation of liver development and have great potential for drug discovery. However, current methods for generating liver organoids using biochemical substances do not realize the vascular network of the liver lobule, due to the lack of knowledge of the role of *in vivo* mechanical environments during liver development. Here, we investigate the role of cyclic mechanical stretch (cMS) to angiocrine signals of hepatoblasts (HBs) and endothelial progenitor cells (EPCs) using an organ-on-a-chip platform to emulate *in vivo*-like mechanical environments and hPSCs to recapitulate hepatic differentiation. RNA sequencing revealed that the expression of angiocrine signal genes, such as *HGF* and matrix metallopeptidase 9 (*MMP9*), was increased by cMS in co-cultured HBs and EPCs. The secretion of HGF and MMP9 increased by 3.23-folds and 3.72-folds with cMS in the co-cultured HBs and EPCs but was not increased by cMS in the mono-cultured HBs and EPCs. Immunofluorescence micrographs with anti-KRT19, HGF, and MMP9 antibodies also revealed that cMS increased HGF and MMP9 expression when HBs and EPCs were co-cultured. cMS increased HGF and MMP9 expression and secretion when HBs and EPCs were co-cultured. Our findings provide new insights into the mechanical factors involved in the vascular network of human liver bud formation and liver organoid generation.
