## Supplementary material for "Cyclic mechanical stretching stimuli promotes angiocrine signals during *in vitro* liver bud formation from human pluripotent stem cells": Table S4

### Sheet: Sheet1
Table S4. DEGs in D12_cMS+ but not in D12_cMS- nor D9_cMS-
Regulation	Genes
Up	LIX1-AS1
Up	NUS1P2
Up	DLL3
Up	GDF15
Up	HMOX1
Up	MIXL1
Up	ANO4
Up	TNLG5A
Up	HOXA13
Up	VEPH1
Up	GPR83
Up	PEF1-AS1
Up	KCNS1
Up	PLAT
Up	NODAL
Up	C5orf66-AS1
Up	LINC02694
Up	TACR1
Up	ACTC1
Up	CLSTN2
Up	GJD2
Up	LNCDAT
Up	APLNR
Up	RASGRP3
Up	TRH
Up	SOX14
Up	ABHD12B
Up	C15orf62
Up	ECM1
Up	ZEB2
Up	MESP1
Up	ETV2
Up	MAFB
Up	SYNPR
Up	SOWAHB
Up	LTBP2
Up	CA8
Up	STS
Up	CSRP1
Up	GLIPR1
Up	CRB2
Up	NMUR2
Up	SPON1
Up	HOXB9
Up	SBSPON
Up	MSGN1
Up	PPIAP46
Up	VGF
Up	LINC01867
Up	CMKLR1
Up	CALB2
Up	TNFSF9
Up	SFN
Up	COL11A1
Up	GPR149
Up	TMEM269
Up	HPGD
Up	TMEM88
Up	PCSK2
Up	MYLPF
Up	MESP2
Up	TMEM215
Up	TWIST1
Up	AMIGO2
Up	CYP24A1
Up	IL6
Up	FZD10-AS1
Up	PINCR
Up	LINC02772
Up	ART5
Up	CDX1
Up	NWD2
Up	SLC66A1L
Up	MMP9
Down	KDM4A-AS1
Down	EML2-AS1
Down	RWDD2B
Down	SCIRT
Down	FAM111A
Down	MST1R
Down	TMA16
Down	IRAK1BP1
Down	TMCO6
Down	PBX4
Down	LINC01547
Down	PRDM11
Down	STK24-AS1
Down	LETM2
Down	LINC02427
Down	B3GALT9
Down	CACNA1D
Down	PXYLP1
Down	MATK
Down	NT5DC1
Down	LAMA2
Down	MSC-AS1
Down	COL22A1
Down	LINC01139
Down	MAWBP
Down	RTN1
Down	NECTIN1
Down	PRKCG
Down	LINC02887
Down	ATXN7L2
Down	DDX11
Down	PADI1
Down	PLCB2
Down	KDM4D
Down	ZNF337-AS1
Down	TMEM42
Down	SRARP
Down	NRM
Down	BATF2
Down	SEMA4D
Down	KRT8P9
Down	SNHG4
Down	LNC-LBCS
Down	PLCG1-AS1
Down	LPAR3
Down	ING3
Down	TMCO1-AS1
Down	NRN1
Down	ZDHHC15
Down	NEK5
Down	NR4A2
Down	CKLF-CMTM1
Down	PARP12
Down	CAPN13
Down	ITGA2B
Down	C9orf72
Down	BST2
Down	MELTF-AS1
Down	ONECUT1
Down	SDSL
Down	FAHD2B
Down	INSIG1-DT
Down	CCDC34
Down	GEN1
Down	IGSF10
Down	ZNF887P
Down	FAAH2
Down	ZNRF2P1
Down	ELFN2
Down	RAB19
Down	RDM1P5
Down	DLGAP4-AS1
Down	CHKB-DT
Down	LRTOMT
Down	ZNF497-AS1
Down	CYP2U1
Down	ZCWPW1
Down	RNF32
Down	FZD4-DT
Down	JAML
Down	CALCB
Down	MAPK8IP1P2
Down	SSTR2
Down	C19orf71
Down	SEPSECS
Down	MTMR9LP
Down	NPHP1
Down	POU4F3
Down	CD99L2
Down	NME7
Down	KLHL23
Down	CACNA1C-AS1
Down	B3GNT10
Down	NT5DC1P2
Down	CMTM1
Down	RMND5B
Down	CHML
Down	PGAP1
Down	AP3M2
Down	EFHB
Down	NBPF10
Down	LBX2
Down	CKLF
Down	HECTD2
Down	LMLN
Down	CSMD2
Down	GTF2IRD2B
Down	NUP62CL
Down	LINC01971
Down	SMAD1
Down	MIR31HG
Down	GRIN1
Down	FIGNL1
Down	IQCH
Down	TRDMT1
Down	LINC01011
Down	HELLPAR
Down	LOC56901
Down	SAMD13
Down	GTF2IRD2
Down	DIABLO
Down	TMCO4
Down	IDH1-AS1
Down	HAS2-AS1
Down	SLITRK3
Down	WDR35
Down	KCNN1
Down	FAM167B
Down	RNF144B
Down	CENPS-CORT
Down	ANKRD36B
Down	PCDHB8
Down	C2orf27A
Down	ATL1-alpha
Down	PRKG2
Down	FNBP1P1
Down	LBP
Down	ZNF544
Down	GABRD
Down	LHFPL1
Down	H2AC8
Down	AMZ2P1
Down	LINC01096
Down	MRPS30-DT
Down	RPL39P16
Down	GPSM3
Down	PACRGL
Down	ALG1L
Down	TMEM221
Down	TMEM237
Down	CCHCR1
Down	Dnmt2
Down	PCM1
Down	ZNF561-AS1
Down	SSXP9
Down	GIHCG
Down	KCNE3
Down	THNSL1
Down	TWSG1-DT
Down	GPRASP2
Down	ATPAF1
Down	JAM2
Down	FBXO41
Down	ARHGAP4
Down	PTRH1
Down	SRD5A3
Down	SETMAR
Down	PGGT1BP1
Down	C11orf45
Down	TMCC2
Down	SEMA6D
Down	FOXI3
Down	EXTL3-AS1
Down	GDAP1L1
Down	TUBA3FP
Down	C7orf24
Down	BMS1P23
Down	APLN
Down	FAM86B3P
Down	MNX1-AS1
Down	ARHGAP31-AS1
Down	UBAC2-AS1
Down	CACNA1B
Down	LINC01572
Down	SLC7A14
Down	TRAF1
Down	RARB
Down	ADAP1
Down	C8orf86
Down	HK2-DT
Down	GLB1L
Down	LINC01018
Down	LINC01002
Down	PIGP
Down	CAMK4
Down	ARHGAP15
Down	PLXNC1
Down	STAT5A
Down	HDAC11
Down	GGCT
Down	FAM50B
Down	FAM86EP
Down	RP11-479E16.1
Down	GRIK3
Down	CHRNB4
Down	DLG5-AS1
Down	PBLD
Down	DCPS
Down	DHDDS-AS1
Down	SUCLG2-AS1
Down	SERTM1
Down	EFCAB6
Down	CCDC96
Down	KIAA1549L
Down	LINC01431
Down	LCA5L
Down	GNG7
Down	VILL
Down	COX6B2
Down	C12orf45
Down	EML5
Down	TMEM218
Down	ZNF396
Down	SPINK5
Down	HIST1H2AB
Down	SLC25A21-AS1
Down	CYP4V2
Down	KIAA1614
Down	EFCAB6-DT
Down	PKIA
Down	ZBED3-AS1
Down	LINC00339
Down	PRELID3A
Down	XACT
Down	MIR29B2CHG
Down	OTULIN-DT
Down	PRKAR1B
Down	CLTCL1
Down	DCX
Down	PKD1L2
Down	ZNF185
Down	CCDC194
Down	NDUFA4L2
Down	FBLN7
Down	ADAMTS3
Down	ITGB8-AS1
Down	CD2BP2-DT
Down	ATP23
Down	GPR142
Down	FAM86C1P
Down	LRRC51
Down	CCDC113
Down	STAC2
Down	SMTNL1
Down	VSTM4
Down	TMEM271
Down	PCDHGA11
Down	PCDHB3
Down	ARHGAP28-AS1
Down	IFT81
Down	RSAD2
Down	OSCP1
Down	PRRG3
Down	SPAG8
Down	DZIP1L
Down	C15orf56
Down	SAMD10
Down	GVQW3
Down	PDK1
Down	EME1
Down	LINC02572
Down	ZNF587B
Down	TTC30B
Down	C5
Down	MYCBPAP
Down	LINC00471
Down	LXN
Down	MYCNOS
Down	FN3KRP
Down	KIZ
Down	PTOV1-AS2
Down	ST3GAL3
Down	RRN3P1
Down	UNC5D
Down	FAM157B
Down	SSPN
Down	IFT43
Down	PARP3
Down	FGF14-AS2
Down	ZNF660
Down	PCDHB2
Down	EXOSC10-AS1
Down	RBM8B
Down	RHBDL3
Down	NRCAM
Down	POU6F2-AS2
Down	HMX3
Down	ZNF37BP
Down	ZNF443
Down	ZNF439
Down	TEX9
Down	CENPS
Down	LINC02018
Down	HMGB1P10
Down	BARD1
Down	ICA1L
Down	NFYB
Down	NPIPA9
Down	NUTM2E
Down	SEMA4A
Down	FAM86JP
Down	ACBD7
Down	SLC25A12
Down	TRAM2-AS1
Down	HSD17B8
Down	EIF5A2
Down	FGF4
Down	AIM2
Down	ATP2A1-AS1
Down	ZNF671
Down	TCFL5
Down	FBXW11P1
Down	SNORA11F
Down	RNF150
Down	PPCDC
Down	TLCD1
Down	CD83
Down	TBX1
Down	SHROOM3-AS1
Down	KDM8
Down	RAMP2-AS1
Down	ZFP69
Down	DDX19A-DT
Down	SLC30A4
Down	MEI4
Down	SLCO1A2
Down	SCCPDH
Down	OLIG1
Down	LINC02754
Down	CLUAP1
Down	SH3GL2
Down	ADAMTS20
Down	EIF1B-AS1
Down	CLBA1
Down	HDAC4-AS1
Down	TCTEX1D2
Down	LINC02367
Down	FLI1
Down	TRIM69
Down	ECHDC3
Down	ANKRD20A3P
Down	PCDHB5
Down	DPY19L2
Down	PLPPR4
Down	CALY
Down	GRM1
Down	FAM47E
Down	FOXN4
Down	POLR3GL
Down	ZFHX2
Down	ZBTB11-AS1
Down	CRIP3
Down	WDCP
Down	ERICH6-AS1
Down	PYGM
Down	THEM4
Down	PRMT6
Down	JMJD5
Down	TRIM59
Down	PMFBP1
Down	TEKT2
Down	DNMT2
Down	CASC2
Down	TSPY26P
Down	LINC01414
Down	ZNF233
Down	ARMC12
Down	PLEKHH2
Down	NEXN-AS1
Down	PER3
Down	ANKRD24
Down	CARMIL2
Down	LIPT1
Down	LRRTM1
Down	RAB33B-AS1
Down	ARHGEF19
Down	TADA2A
Down	PCNX2
Down	MACROD2
Down	IPO5P1
Down	ATL1-gamma
Down	NAGS
Down	PCDHB13
Down	LRRC9
Down	BNC2-AS1
Down	BCOR
Down	LINC02820
Down	UBE2SP1
Down	BCL11B
Down	PHYH
Down	CCDC7
Down	SULT2B1
Down	MLPH
Down	NLGN3
Down	CAMTA1-DT
Down	ZKSCAN7
Down	KLHDC9
Down	JAZF1
Down	ZC3HDC1
Down	PLEKHA6
Down	C8orf34-AS1
Down	RUNDC3A
Down	DPY19L3-DT
Down	KHDRBS2
Down	FAM157C
Down	TNFRSF13C
Down	CLCF1
Down	GPR160
Down	ZNF214
Down	TNR
Down	NDC1
Down	ZNF682
Down	ZNF883
Down	NR1B2
Down	CP
Down	C21orf58
Down	PRB3
Down	AMIGO1
Down	NEK10
Down	PCNPP1
Down	THOC1-DT
Down	NAP1L6P
Down	NEK2
Down	ARHGAP11B
Down	NHLRC1
Down	INSYN2A
Down	TK2
Down	WDR93
Down	RBL1
Down	FCF1P6
Down	H2AC4
Down	DPP6
Down	CENATAC-DT
Down	H1-10-AS1
Down	DISP3
Down	LINC01980
Down	LINC01124
Down	ELF2P1
Down	LANCL1
Down	PROCA1
Down	ADCY1
Down	NLRX1
Down	CATSPER2P1
Down	CIART
Down	ZNF215
Down	MX2
Down	ZNF287
Down	SP2-DT
Down	ITGB3BP
Down	CCDC88A
Down	HMGB1
Down	FAM227B
Down	THSD7B
Down	ZNF519
Down	DYNLT2B
Down	GPLD1
Down	SLC4A10
Down	FMNL1
Down	TMEM67
Down	LINC01806
Down	DCAF12L2
